# Assessment of lisavanbulin (BAL101553) as an anti-lymphoma agent

**DOI:** 10.1101/2022.12.31.521730

**Authors:** Filippo Spriano, Luca Aresu, Luciano Cascione, Giorgia Risi, Alberto J. Arribas, Sara Napoli, Andrea Rinaldi, Nicole Forster-Gross, Felix Bachmann, Marc Engelhardt, Heidi Lane, Francesco Bertoni

## Abstract

Microtubules are major components of the cellular cytoskeleton, ubiquitously founded in all eukaryotic cells. They are involved in mitosis, cell motility, intracellular protein and organelle transport, and maintenance of cytoskeletal shape. Avanbulin (BAL27862) is a microtubule-targeted agent (MTA) that promotes tumor cell death by destabilization of microtubules. Due to its unique binding to the colchicine site of tubulin, differently from other MTAs, avanbulin has previously shown activity in solid tumor cell lines. Its prodrug, lisavanbulin (BAL101553), has shown early signs of clinical activity, especially in tumors with high EB1 expression. Here, we assessed the preclinical anti-tumor activity of avanbulin in diffuse large B cell lymphoma (DLBCL) and the pattern of expression of EB1 in DLBCL cell lines and clinical specimens.

Avanbulin showed a potent *in vitro* anti-lymphoma activity, which was mainly cytotoxic with potent and rapid apoptosis induction. Median IC50 was around 10nM in both activated B cell like (ABC) and germinal center B cell like (GCB) DLBCL. Half of the cell lines tested showed an induction of apoptosis already in the first 24h of treatment, the other half in the first 48h. EB1 showed expression in DLBCL clinical specimens, opening the possibility for a cohort of patients that could potentially benefit from treatment with lisavanbulin.

These data show the basis for further preclinical and clinical evaluation of lisavanbulin in the lymphoma field.
