## Supplementary Table 1 for "Assessment of lisavanbulin (BAL101553) as an anti-lymphoma agent"

### Sheet: Foglio1
CELL TYPE	CELL LINE	IC50 (nM) (MTT)	AUC
DLBCL-GCB	SUDHL16	8.235	899
DLBCL-GCB	SUDHL5	7.998	932.5
DLBCL-GCB	SUDHL10	8.341	1050
DLBCL-ABC	OCILY3	10.03	1115
DLBCL-ABC	TMD8	10.37	1438
DLBCL-GCB	OCILY1	13.13	1455
DLBCL-GCB	DB	11.13	1517
DLBCL-GCB	FARAGE	9.83	1530
DLBCL-GCB	OCILY19	11.79	1592
DLBCL-ABC	SUDHL2	8.89	2991
DLBCL-GCB	OCILY7	16.66	3014
DLBCL-ABC	HBL1	15.6	4153
DLBCL-GCB	KARPAS422	21.96	4601
DLBCL-ABC	U2932	14.77	4979
DLBCL-GCB	SUDHL4	16.17	5188
DLBCL-GCB	TOLEDO	22.26	5358
DLBCL-GCB	SUDHL8	18.31	6135
DLBCL-GCB	OCILY8	8.567	7177
DLBCL-GCB	PFEIFFER	22.97	7305
DLBCL-ABC	RCK8	10.93	7648
DLBCL-ABC	RIVA	8.985	8684
DLBCL-GCB	VAL	12.23	10938
DLBCL-GCB	DOHH2	16.79	12164
DLBCL-GCB	WSUDLCL2	11.56	13957
DLBCL-GCB	OCILY18	27.06	24210
