## Supplementary Table 2 for "Assessment of lisavanbulin (BAL101553) as an anti-lymphoma agent"

### Sheet: Foglio1
							Hour when starts apoptosis induction after treatment
CELL TYPE	CELL LINE	IC50 (nM) (incucyte)	AV+ 40nM	AV+ 20 nM	AV+ 10nM	AV+ 5 nM	AV+ 40nM (h)	AV+ 20 nM (h)	AV+ 10nM (h)	AV+ 5 nM (h)
DLBCL-GCB	SUDHL16	15	1	1	0	0	20h	40h	na	na
DLBCL-GCB	SUDHL5	20	0	0	0	0	na	na	na	na
DLBCL-ABC	TMD8	15	1	1	0	0	4h	4h	na	na
DLBCL-GCB	OCILY1	20	1	1	0	0	24h	52h	na	na
DLBCL-GCB	FARAGE	>40	1	1	0	0	40h	40h	na	na
DLBCL-GCB	OCILY19	15	1	1	0	0	8h	8h	na	na
DLBCL-ABC	SUDHL2	15	1	1	0	0	20h	20h	na	na
DLBCL-ABC	HBL1	30	1	1	0	0	12h	12h	na	na
DLBCL-GCB	KARPAS422	15	1	1	0	0	16h	16h	na	na
DLBCL-ABC	U2932	15	1	1	1	0	24h	28h	60h	na
DLBCL-GCB	SUDHL4	30	1	1	0	0	12h	16h	na	na
DLBCL-GCB	TOLEDO	15	1	1	0	0	60h	20h	na	na
DLBCL-GCB	SUDHL8	20	1	1	0	0	24h	48h	na	na
DLBCL-ABC	RIVA	>40	1	1	0	0	44h	44h	na	na
DLBCL-GCB	VAL	7	1	1	0	0	16h	16h	na	na
DLBCL-GCB	DOHH2	40	1	1	0	0	16h	32h	na	na
DLBCL-GCB	WSUDLCL2	40	0	0	0	0	na	na	na	na
1	= apoptosis induction
0	= no apoptosis induction
apoptosis induction defined as >30% of AV+ cells compared to untreated cells
na = no apoptosis
IC50 calculated at 72h with Incucyte analysis

### Sheet: Foglio2
CELL LINE	IC50 (nM) (MTT)	IC50 (nM) (incucyte)	AUC	AV+ 40nM (h)	AV+ 20 nM (h)	AV+ 10nM (h)	AV+ 5 nM (h)
TMD8	10	15	1438	4	4	na	na
OCILY19	10	15	1592	8	8	na	na
HBL1	15	30	4153	12	12	na	na
KARPAS422	20	15	4601	16	16	na	na
SUDHL4	20	30	5188	12	16	na	na
VAL	15	7	10938	16	16	na	na
SUDHL2	10	15	2991	20	20	na	na
TOLEDO	17	15	5358	60	20	na	na
U2932	15	15	4979	24	28	60	na
DOHH2	20	40	12164	16	32	na	na
SUDHL16	10	15	899	20	40	na	na
FARAGE	10	>40	1530	40	40	na	na
RIVA	10	>40	8684	44	44	na	na
SUDHL8	15	20	6135	24	48	na	na
OCILY1	12	20	1455	24	52	na	na
SUDHL5	10	20	932.5	na	na	na	na
WSUDLCL2	25	40	13957	na	na	na	na
