## Supplementary Table 3 for "Assessment of lisavanbulin (BAL101553) as an anti-lymphoma agent"

### Sheet: Foglio1
CELL TYPE	CELL LINE	IC50 (nM) (MTT)	AUC	Bcl2 translocation	References_Bcl2 translocation	MYC translocation	References_MYC translocation	MYC amplification	References_MYC amplification	Myc deregulation	Reference_Myc deregulation	p53 inactive	References_p53 inactive
DLBCL-GCB	SUDHL16	8.235	899	1	assessed by FISH	0	FISH, MYC IGH	na	na	na	na	na	na
DLBCL-GCB	SUDHL5	7.998	932.5	0	assessed by FISH	0	FISH, MYC IGH	na	na	na	na	na	na
DLBCL-GCB	SUDHL10	8.341	1050	1	assessed by FISH	1	FISH, MYC IGH	na	na	na	na	1	PMID 22460905
DLBCL-ABC	OCILY3	10.03	1115	0	assessed by FISH	0	FISH, MYC IGH	na	na	0	PMID 8574164	0	PMID 8574164, PMID 19021061
DLBCL-ABC	TMD8	10.37	1438	0	assessed by FISH	0	FISH, MYC IGH	na	na	na	na	0	PMID 22791293, PMID 16780947
DLBCL-GCB	OCILY1	13.13	1455	1	assessed by FISH	0	FISH, MYC BA	1	FISH, MYC BA	1	PMID 11807979, FISH, MYC BA	1	PMID 8574164
DLBCL-GCB	DB	11.13	1517	1	assessed by FISH	0	FISH, MYC BA	1	FISH, MYC BA	1	FISH, MYC BA	1	PMID 30055346
DLBCL-GCB	FARAGE	9.83	1530	0	assessed by FISH	0	FISH, MYC IGH	na	na	na	na	1	PMID 23292937
DLBCL-GCB	OCILY19	11.79	1592	1	assessed by FISH	1	DSMZ ACC 528	na	na	1	PMID 8574164	0	PMID 8574164, PMID 28659443
DLBCL-ABC	SUDHL2	8.89	2991	0	assessed by FISH	0	FISH, MYC IGH	na	na	na	na	0	PMID 30055346
DLBCL-GCB	OCILY7	16.66	3014	0	assessed by FISH	1	FISH, MYC IGH	na	na	1	PMID 8574164	1	PMID 8574164, PMID 8274734
DLBCL-ABC	HBL1	15.6	4153	0	assessed by FISH	0	FISH, MYC IGH	na	na	1	PMID 25009295	1	PMID 25544753
DLBCL-GCB	KARPAS422	21.96	4601	1	assessed by FISH	0	FISH, MYC IGH	na	na	na	na	1	PMID 15188009, PMID 8274734
DLBCL-ABC	U2932	14.77	4979	0	assessed by FISH	0	FISH, MYC IGH	na	na	na	na	1	PMID 12533045
DLBCL-GCB	SUDHL4	16.17	5188	1	assessed by FISH	0	FISH, MYC BA	1	FISH, MYC BA	1	PMID 25009295, FISH, MYC BA	1	PMID 22460905
DLBCL-GCB	TOLEDO	22.26	5358	1	assessed by FISH	1	FISH, MYC IGH	na	na	na	na	1	PMID 22460905
DLBCL-GCB	SUDHL8	18.31	6135	0	assessed by FISH	1	FISH, MYC BA	0	FISH, MYC BA	1	FISH, MYC BA	na	na
DLBCL-GCB	OCILY8	8.567	7177	1	assessed by FISH	1	FISH, MYC IGH	na	na	1	PMID 8574164	1	PMID 8574164
DLBCL-GCB	PFEIFFER	22.97	7305	1	assessed by FISH	0	FISH, MYC IGH	na	na	na	na	1	PMID 21394100
DLBCL-ABC	RCK8	10.93	7648	0	assessed by FISH	0	FISH, MYC IGH	na	na	na	na	0	PMID 27003102
DLBCL-ABC	RIVA	8.985	8684	0	assessed by FISH	1	DSMZ ACC 585	na	na	1	DSMZ ACC 585	1	PMID 22460905
DLBCL-GCB	VAL	12.23	10938	1	assessed by FISH	1	FISH, MYC IGH	na	na	na	na	0	PMID 28659443
DLBCL-GCB	DOHH2	16.79	12164	1	assessed by FISH	1	FISH, MYC IGH	na	na	1	FISH, MYC BA	na	na
DLBCL-GCB	WSUDLCL2	11.56	13957	1	assessed by FISH	0	FISH, MYC BA	1	FISH, MYC BA	1	FISH, MYC BA	1	PMID 28659443
DLBCL-GCB	OCILY18	27.06	24210	1	assessed by FISH	1	FISH, MYC IGH	na	na	1	PMID 25009295, PMID 8574164	1	PMID 8574164
0 = no
1= yes
na = not available
