## Supplementary Table 4 for "Assessment of lisavanbulin (BAL101553) as an anti-lymphoma agent"

### Sheet: Foglio1
CELL TYPE	CELL LINE	IC50 (nM) (MTT)	AUC	Myc expression tot RNA-seq	EB1 (MAPRE1) expression Tot RNA-seq	Myc expression proteomic	EB1 (MAPRE1) expression proteomic
DLBCL-GCB	SUDHL16	8.235	899	8.66945	7.63829	NA	NA
DLBCL-GCB	SUDHL5	7.998	932.5	6.88668	7.71044	21.63	32.3824
DLBCL-GCB	SUDHL10	8.341	1050	8.34863	7.31428	20.3142	31.6282
DLBCL-ABC	OCILY3	10.03	1115	7.64547	8.11154	22.6367	31.7103
DLBCL-ABC	TMD8	10.37	1438	8.49882	8.09	21.0275	31.9762
DLBCL-GCB	OCILY1	13.13	1455	8.31897	7.743	21.2641	31.1318
DLBCL-GCB	DB	11.13	1517	9.69851	8.18355	19.8248	31.7291
DLBCL-GCB	FARAGE	9.83	1530	7.37628	7.74552	19.9347	32.0645
DLBCL-GCB	OCILY19	11.79	1592	9.41383	7.37446	21.1933	31.4325
DLBCL-ABC	SUDHL2	8.89	2991	5.54503	8.43786	21.4774	32.9158
DLBCL-GCB	OCILY7	16.66	3014	8.13785	7.84009	20.7175	32.159
DLBCL-ABC	HBL1	15.6	4153	8.7185	7.9465	20.6098	31.9852
DLBCL-GCB	KARPAS422	21.96	4601	8.29734	7.47954	19.6342	31.5598
DLBCL-ABC	U2932	14.77	4979	4.99372	7.58873	21.022	31.9333
DLBCL-GCB	SUDHL4	16.17	5188	8.78611	7.67944	23.1078	32.3164
DLBCL-GCB	TOLEDO	22.26	5358	7.55374	8.55013	22.6069	32.3234
DLBCL-GCB	SUDHL8	18.31	6135	8.11437	8.57985	23.3389	32.7905
DLBCL-GCB	OCILY8	8.567	7177	8.60973	6.85368	19.8248	31.5341
DLBCL-GCB	PFEIFFER	22.97	7305	7.61075	7.90883	21.7359	31.8622
DLBCL-ABC	RCK8	10.93	7648	8.01612	7.66927	20.3812	31.7499
DLBCL-ABC	RIVA	8.985	8684	7.39274	7.37094	20.5697	31.9291
DLBCL-GCB	VAL	12.23	10938	6.64041	7.95313	20.9848	31.503
DLBCL-GCB	DOHH2	16.79	12164	8.59272	7.84251	20.8364	31.7611
DLBCL-GCB	WSUDLCL2	11.56	13957	8.07652	7.59589	21.2383	32.1339
DLBCL-GCB	OCILY18	27.06	24210	9.40422	7.11365	20.7094	31.7903
