## Supplementary Table 5 for "Assessment of lisavanbulin (BAL101553) as an anti-lymphoma agent"

### Sheet: Foglio1
TMA	POSITION	INDICATION	ORGAN	SAMPLE_ID	AGE	SEX	% of EB1 positivity: intensity 2 and 3
LY1001D	I9	DIFFUSE LARGE B-CELL LYMPHOMA	CEREBRUM	NCB060220	44	F	80
LY2086B	F7	DIFFUSE LARGE B-CELL LYMPHOMA OF LEFT NECK	LYMPH NODE	ILY040526	41	M	60
LY1001D	J6	DIFFUSE LARGE B-CELL LYMPHOMA	TONSIL	RTS050074	27	M	45
LY1001D	I2	DIFFUSE LARGE B-CELL LYMPHOMA	TESTIS	MTT050051	33	M	40
LY1001D	I5	DIFFUSE LARGE B-CELL LYMPHOMA	TESTIS	MTT020264	57	M	40
LY1001D	J2	DIFFUSE LARGE B-CELL LYMPHOMA OF RIGHT TEMPORAL LOBE	CEREBRUM	NCT060204	52	F	40
LY1001D	J1	DIFFUSE LARGE B-CELL LYMPHOMA	CEREBELLUM	NCB080135	37	F	30
LY1001D	F9	DIFFUSE LARGE B-CELL LYMPHOMA OF GROIN	LYMPH NODE	ILY060167	62	M	30
LY1001D	H5	DIFFUSE LARGE B-CELL LYMPHOMA OF GROIN	LYMPH NODE	ILY070117	69	M	30
LY1001D	G3	DIFFUSE LARGE B-CELL LYMPHOMA OF RIGHT SHOULDER	LYMPH NODE	ILY060308	34	M	30
LY2086B	G4	DIFFUSE LARGE B-CELL LYMPHOMA OF LEFT NECK	LYMPH NODE	ILY030451	52	F	30
LY2086B	B5	DIFFUSE LARGE B-CELL LYMPHOMA OF RIGHT GROIN	LYMPH NODE	ILY020089	52	M	30
LY2086B	F8	DIFFUSE LARGE B-CELL LYMPHOMA OF RIGHT GROIN	LYMPH NODE	ILY040529	39	M	30
LY2086B	C12	DIFFUSE LARGE B-CELL LYMPHOMA OF LEFT GROIN	LYMPH NODE	ILY040284	50	M	25
LY1001D	D6	DIFFUSE LARGE B-CELL LYMPHOMA OF LEFT ARMPIT	LYMPH NODE	ILY020098	62	F	20
LY1001D	F4	DIFFUSE LARGE B-CELL LYMPHOMA OF LEFT LUMBAR PART	LYMPH NODE	ILY060036	64	M	20
LY1001D	G4	DIFFUSE LARGE B-CELL LYMPHOMA OF LEFT NECK	LYMPH NODE	ILY060329	41	M	20
LY1001D	F10	DIFFUSE LARGE B-CELL LYMPHOMA OF NECK	LYMPH NODE	ILY060194	60	F	20
LY1001D	G7	DIFFUSE LARGE B-CELL LYMPHOMA OF NECK	LYMPH NODE	ILY080018	25	M	20
LY1001D	J8	DIFFUSE LARGE B-CELL LYMPHOMA OF RIGHT GROIN	LYMPH NODE	SFB050143	36	M	20
LY1001D	J3	DIFFUSE LARGE B-CELL LYMPHOMA	LUNG	RLN070116	40	M	15
LY1001D	A1	DIFFUSE LARGE B-CELL LYMPHOMA OF RETROPERITONEUM	LYMPH NODE	APO050206	60	F	15
LY2086B	D8	DIFFUSE LARGE B-CELL LYMPHOMA OVER CLAVICLE	LYMPH NODE	ILY040506	38	M	15
LY1001D	H8	DIFFUSE LARGE B-CELL LYMPHOMA	SPLEEN	ISP030322	47	M	10
LY1001D	I4	DIFFUSE LARGE B-CELL LYMPHOMA	TESTIS	MTT020175	66	M	10
LY1001D	J4	DIFFUSE LARGE B-CELL LYMPHOMA	TONSIL	RTS030130	58	M	10
LY1001D	J5	DIFFUSE LARGE B-CELL LYMPHOMA	TONSIL	RTS080074	35	M	10
LY1001D	H9	DIFFUSE LARGE B-CELL LYMPHOMA	SPLEEN	ISP030911	18	M	10
LY1001D	J10	DIFFUSE LARGE B-CELL LYMPHOMA OF ABDOMINAL WALL	LYMPH NODE	SFB060178	59	F	10
LY1001D	H2	DIFFUSE LARGE B-CELL LYMPHOMA OF GROIN	LYMPH NODE	ILY070076	38	M	10
LY1001D	E6	DIFFUSE LARGE B-CELL LYMPHOMA OF LEFT GROIN	LYMPH NODE	ILY040284	50	M	10
LY1001D	E8	DIFFUSE LARGE B-CELL LYMPHOMA OF LEFT GROIN	LYMPH NODE	ILY050085	37	M	10
LY1001D	F6	DIFFUSE LARGE B-CELL LYMPHOMA OF LEFT GROIN	LYMPH NODE	ILY060050	44	M	10
LY1001D	A3	DIFFUSE LARGE B-CELL LYMPHOMA OF RETROPERITONEUM	LYMPH NODE	APO050006	19	M	10
LY1001D	F1	DIFFUSE LARGE B-CELL LYMPHOMA OF RIGHT GROIN	LYMPH NODE	ILY050161	51	M	10
LY1001D	H1	DIFFUSE LARGE B-CELL LYMPHOMA OF RIGHT GROIN	LYMPH NODE	ILY070018	34	M	10
LY1001D	D4	DIFFUSE LARGE B-CELL LYMPHOMA OF RIGHT LUMBAR PART	LYMPH NODE	ILY070127	38	F	10
LY2086B	B14	DIFFUSE LARGE B-CELL LYMPHOMA OF LEFT ABDOMINAL PART	LYMPH NODE	ILY040056	76	M	10
LY2086B	B3	DIFFUSE LARGE B-CELL LYMPHOMA OF LEFT GROIN	LYMPH NODE	ILY050062	45	M	10
LY2086B	E3	DIFFUSE LARGE B-CELL LYMPHOMA OF LEFT GROIN	LYMPH NODE	ILY040354	48	F	10
LY2086B	E7	DIFFUSE LARGE B-CELL LYMPHOMA OF LEFT GROIN	LYMPH NODE	ILY040367	36	M	10
LY2086B	D14	DIFFUSE LARGE B-CELL LYMPHOMA OF NECK	LYMPH NODE	ILY020264	38	M	10
LY2086B	C8	DIFFUSE LARGE B-CELL LYMPHOMA OF RIGHT NECK	LYMPH NODE	ILY020104	71	M	10
LY1001D	I3	DIFFUSE LARGE B-CELL LYMPHOMA	TESTIS	MTT040198	36	M	5
LY1001D	D5	DIFFUSE LARGE B-CELL LYMPHOMA OF LEFT GROIN	LYMPH NODE	ILY020007	68	M	5
LY1001D	G5	DIFFUSE LARGE B-CELL LYMPHOMA OF LEFT GROIN	LYMPH NODE	ILY060351	37	M	5
LY1001D	D9	DIFFUSE LARGE B-CELL LYMPHOMA OF NECK	LYMPH NODE	ILY020224	71	M	5
LY1001D	D7	DIFFUSE LARGE B-CELL LYMPHOMA OF RIGHT NECK	LYMPH NODE	ILY020104	71	M	5
LY2086B	D6	DIFFUSE LARGE B-CELL LYMPHOMA OF LEFT ARMPIT	LYMPH NODE	ILY030822	41	F	5
LY2086B	A3	DIFFUSE LARGE B-CELL LYMPHOMA OF LEFT GROIN	LYMPH NODE	ILY020007	68	M	5
LY2086B	B4	DIFFUSE LARGE B-CELL LYMPHOMA OF RIGHT ARMPIT	LYMPH NODE	ILY020052	64	F	5
LY1001D	D2	DIFFUSE LARGE B-CELL LYMPHOMA	OVARY	FOV070187	49	F	0
LY1001D	D3	DIFFUSE LARGE B-CELL LYMPHOMA	OVARY	FOV050180	44	F	0
LY1001D	G2	DIFFUSE LARGE B-CELL LYMPHOMA	LYMPH NODE	ILY060294	27	F	0
LY1001D	H7	DIFFUSE LARGE B-CELL LYMPHOMA	SPLEEN	ISP050166	35	F	0
LY1001D	I6	DIFFUSE LARGE B-CELL LYMPHOMA	TESTIS	MTT030201	56	M	0
LY1001D	I7	DIFFUSE LARGE B-CELL LYMPHOMA	TESTIS	MTT030390	51	M	0
LY1001D	I8	DIFFUSE LARGE B-CELL LYMPHOMA	TESTIS	MTT030436	56	M	0
LY1001D	E2	DIFFUSE LARGE B-CELL LYMPHOMA OF ARMPIT	LYMPH NODE	ILY030925	65	M	0
LY1001D	D8	DIFFUSE LARGE B-CELL LYMPHOMA OF GROIN	LYMPH NODE	ILY030284	65	M	0
LY1001D	G6	DIFFUSE LARGE B-CELL LYMPHOMA OF GROIN	LYMPH NODE	ILY060385	56	F	0
LY1001D	I1	DIFFUSE LARGE B-CELL LYMPHOMA OF LATERAL OF RIGHT FEMUR	BONE	LBN040001	62	M	0
LY1001D	E5	DIFFUSE LARGE B-CELL LYMPHOMA OF LEFT ABDOMINAL PART	LYMPH NODE	ILY040056	76	M	0
LY1001D	G9	DIFFUSE LARGE B-CELL LYMPHOMA OF LEFT ARMPIT	LYMPH NODE	ILY020105	75	F	0
LY1001D	J9	DIFFUSE LARGE B-CELL LYMPHOMA OF LEFT ARMPIT	LYMPH NODE	SST060030	56	M	0
LY1001D	E10	DIFFUSE LARGE B-CELL LYMPHOMA OF LEFT GROIN	LYMPH NODE	ILY090005	43	F	0
LY1001D	E9	DIFFUSE LARGE B-CELL LYMPHOMA OF LEFT GROIN	LYMPH NODE	ILY050107	41	M	0
LY1001D	F5	DIFFUSE LARGE B-CELL LYMPHOMA OF LEFT GROIN	LYMPH NODE	ILY060040	63	F	0
LY1001D	G10	DIFFUSE LARGE B-CELL LYMPHOMA OF LEFT GROIN	LYMPH NODE	ILY060441	20	M	0
LY1001D	E1	DIFFUSE LARGE B-CELL LYMPHOMA OF LEFT NECK	LYMPH NODE	ILY030395	44	F	0
LY1001D	F2	DIFFUSE LARGE B-CELL LYMPHOMA OF LEFT NECK	LYMPH NODE	ILY050219	53	M	0
LY1001D	G1	DIFFUSE LARGE B-CELL LYMPHOMA OF LEFT NECK	LYMPH NODE	ILY060264	59	M	0
LY1001D	H6	DIFFUSE LARGE B-CELL LYMPHOMA OF LEFT NECK	LYMPH NODE	ILY100009	75	M	0
LY1001D	H4	DIFFUSE LARGE B-CELL LYMPHOMA OF LEFT NECK	LYMPH NODE	ILY070106	59	M	0
LY1001D	G8	DIFFUSE LARGE B-CELL LYMPHOMA OF LEFT SUBMAXILLA	LYMPH NODE	ILY060422	40	M	0
LY1001D	J7	DIFFUSE LARGE B-CELL LYMPHOMA OF LEFT THIGH	LYMPH NODE	SST040021	46	F	0
LY1001D	H10	DIFFUSE LARGE B-CELL LYMPHOMA OF LEFT ZYGOMATICA	SKIN	KIN030296	62	M	0
LY1001D	E3	DIFFUSE LARGE B-CELL LYMPHOMA OF NECK	LYMPH NODE	ILY040043	39	F	0
LY1001D	E4	DIFFUSE LARGE B-CELL LYMPHOMA OF NECK	LYMPH NODE	ILY080059	25	F	0
LY1001D	A2	DIFFUSE LARGE B-CELL LYMPHOMA OF RETROPERITONEUM	LYMPH NODE	APO060208	42	M	0
LY1001D	F3	DIFFUSE LARGE B-CELL LYMPHOMA OF RIGHT ABDOMINAL PART	LYMPH NODE	ILY130005	81	M	0
LY1001D	D10	DIFFUSE LARGE B-CELL LYMPHOMA OF RIGHT ARMPIT	LYMPH NODE	ILY030384	31	M	0
LY1001D	E7	DIFFUSE LARGE B-CELL LYMPHOMA OF RIGHT ARMPIT	LYMPH NODE	ILY040552	48	F	0
LY1001D	H3	DIFFUSE LARGE B-CELL LYMPHOMA OF RIGHT GROIN	LYMPH NODE	ILY130151	41	M	0
LY1001D	F7	DIFFUSE LARGE B-CELL LYMPHOMA OF RIGHT NECK	LYMPH NODE	ILY130098	65	M	0
LY1001D	F8	DIFFUSE LARGE B-CELL LYMPHOMA OF RIGHT NECK	LYMPH NODE	ILY130095	64	F	0
LY1001D	I10	DIFFUSE LARGE B-CELL LYMPHOMA RIGHT FRONTAL LOBE	CEREBRUM	NCT090034	45	M	0
LY2086B	A6	DIFFUSE LARGE B-CELL LYMPHOMA	LYMPH NODE	ILY010055	28	M	0
LY2086B	D13	DIFFUSE LARGE B-CELL LYMPHOMA	LYMPH NODE	ILY020254	56	M	0
LY2086B	G9	DIFFUSE LARGE B-CELL LYMPHOMA OF GROIN	LYMPH NODE	ILY030284	65	M	0
LY2086B	H3	DIFFUSE LARGE B-CELL LYMPHOMA OF GROIN	LYMPH NODE	ILY030531	36	F	0
LY2086B	G3	DIFFUSE LARGE B-CELL LYMPHOMA OF LEFT GROIN	LYMPH NODE	ILY050020	40	F	0
LY2086B	H4	DIFFUSE LARGE B-CELL LYMPHOMA OF RETROPERITONEUM	LYMPH NODE	APO060375	38	F	0
LY2086B	C6	DIFFUSE LARGE B-CELL LYMPHOMA OF RIGHT ARMPIT	LYMPH NODE	ILY020234	52	F	0
LY2086B	F15	DIFFUSE LARGE B-CELL LYMPHOMA OF RIGHT ARMPIT	LYMPH NODE	ILY040552	48	F	0
LY2086B	E12	DIFFUSE LARGE B-CELL LYMPHOMA OF RIGHT GROIN	LYMPH NODE	ILY030031	62	M	0
LY2086B	F1	DIFFUSE LARGE B-CELL LYMPHOMA OF RIGHT NECK	LYMPH NODE	ILY040509	47	M	0
LY2086B	G1	DIFFUSE LARGE B-CELL LYMPHOMA OF RIGHT PAROTID GLAND	LYMPH NODE	ILY030939	69	F	0
LY2086B	A14	DIFFUSE LARGE B-CELL LYMPHOMA OF STOMACH	LYMPH NODE	ILY040027	50	F	0
LY2086B	G2	DIFFUSE LARGE B-CELL LYMPHOMA OVER LEFT CLAVICLE	LYMPH NODE	ILY050019	33	M	0
LY2086B	A13	DIFFUSE LARGE B-CELL LYMPHOMA OF LEFT LEG	LYMPH NODE	ILY040148	31	M	0
